# Evolutionarily new genes in humans with disease phenotypes reveal functional enrichment patterns shaped by adaptive innovation and sexual selection

**DOI:** 10.1101/2023.11.14.567139

**Authors:** Jian-Hai Chen, Patrick Landback, Deanna Arsala, Alexander Guzzetta, Shengqian Xia, Jared Atlas, Dylan Sosa, Yong E. Zhang, Jingqiu Cheng, Bairong Shen, Manyuan Long

**Affiliations:** Department of Ecology and Evolution, The University of Chicago, 1101 E 57th Street, Chicago, IL 60637; Institutes for Systems Genetics, West China University Hospital, Chengdu 610041, China; Department of Pathology, The University of Chicago, 1101 E 57th Street, Chicago, IL 60637; Key Laboratory of Zoological Systematics and Evolution, Institute of Zoology, Chinese Academy of Sciences, Beijing 100101, China

**Keywords:** New genes, Pleiotropy, Young genes, Phenotypic innovation, Sexual selection, Natural selection

## Abstract

New genes (or young genes) are genetic novelties pivotal in mammalian evolution. However, their phenotypic impacts and evolutionary patterns over time remain elusive in humans due to the technical and ethical complexities of functional studies. Integrating gene age dating with Mendelian disease phenotyping, our research shows a gradual rise in disease gene proportion as gene age increases. Logistic regression modeling indicates that this increase in older genes may be related to their longer sequence lengths and higher burdens of deleterious de novo germline variants (DNVs). We also find a steady integration of new genes with biomedical phenotypes into the human genome over macroevolutionary timescales (∼0.07% per million years). Despite this stable pace, we observe distinct patterns in phenotypic enrichment, pleiotropy, and selective pressures across gene ages. Notably, young genes show significant enrichment in diseases related to the male reproductive system, indicating strong sexual selection. Young genes also exhibit disease-related functions in tissues and systems potentially linked to human phenotypic innovations, such as increased brain size, musculoskeletal phenotypes, and color vision. We further reveal a logistic growth pattern of pleiotropy over evolutionary time, indicating a diminishing marginal growth of new functions for older genes due to intensifying selective constraints over time. We propose a “pleiotropy-barrier” model that delineates higher potentials for phenotypic innovation in young genes compared to older genes, a process that is subject to natural selection. Our study demonstrates that evolutionarily new genes are critical in influencing human reproductive evolution and adaptive phenotypic innovations driven by sexual and natural selection, with low pleiotropy as a selective advantage.
