## Supplemental Table S4 for "Evolutionarily new genes in humans with disease phenotypes reveal functional enrichment patterns shaped by adaptive innovation and sexual selection"

### Sheet: Sheet1
S4. Logistic regression and the model comparison for binary states (“1”, disease genes; “0”, non-disease genes) of all genes.
Model	1-V: M1	1-V: M2	1-V: M3	1-V: M4
Formula	Logit(P) = α + β * Lg	Logit(P) = α + β * R	Logit(P) = α + β * L	Logit(P) = α + β * T
p-values for variables	I: p < 2e-16; Lg: p = 5.1e-09	I: p < 2e-16; L: p < 2e-16	I: p < 2e-16; L: p < 2e-16	I: p < 2e-16; T: p < 2e-16
Model comparison	-	M2 vs. M1	M3 vs. M2	M4 vs. M3
D.o.F	12257	12257	12257	12257
-2*(log_likelihood)	14983	14731	14679	14558
AIC	14987	14735	14683	14562
LRT (p)	-	-	-	-
Better model		M2 (Lower AIC)	M3 (Lower AIC)	M4 (Lower AIC)
Annotation	NA	NA	NA	NA
Model	1-V: M5	2-V: M6	3-V: M7	3-V: M8
Formula	Logit(P) = α + β * D	Logit(P) = α + β * D + γ * T	Logit(P) = α + β * D + γ * T + λ * L	Logit(P) = α + β * D + γ * T + λ * log(L)
p-values for variables	I: p < 2e-16; D: p < 2e-16	I: p < 2e-16; D: p < 2e-16; T: p < 2e-16	I: p < 2e-16; T: p < 2e-16; D: p < 2e-16; L: p = 0.212	I: p < 2e-16; T: p < 2e-16; D: p < 2e-16; log(L): p = 0.00031
Model comparison	M5 vs. M4	M6 vs. M5	M7 vs. M6	M8 vs. M6
D.o.F	12257	12256	12255	12255
-2*(log_likelihood)	14340	14003	14001	13990
AIC	14344	14009	14009	13998
LRT (p)	-	p < 2.2e-16 ***	NA	NA
Better model	M5 (Lower AIC)	M6 (Significant p value)	M6 ( AIC)	M8 ( AIC)
Annotation	NA	NA	NA	NA
Model	4-V: M9		4-V: M10
Formula	Logit(P) = α + γ * T + λ * log(L) + β * D + δ * log(L) * D		Logit(P) = α + γ * T + λ * log(L) + β * D + δ * log(L) * T
p-values for variables	I: p < 2e-16; T: p < 2e-16; D: p < 2e-16; log(L): p = 3.02e-8; Interaction between D and log(L): p = 1.27e-9	α = -4.23; β = 0.29; γ = 0.0041; λ = 0.219; δ = 1.27e-9
Model comparison	M9 vs. M8
D.o.F	12254		12254
-2*(log_likelihood)	13969		13986
AIC	13979		13996
LRT (p)	p = 4.59e-66 ***
Better model	M9 ( AIC)
Annotation	Best model
Note: The predictors include gene length (Lg), protein length (L), gene age (T, mya), DNVs burden (D), and rare variant burden (R). The better models are identified based on Likelihood Ratio Tests (LRT) and Akaike Information Criterion (AIC) scores. D.o.F indicates “degree of freedom”. ‘l’ indicates "Intercept".
