## Supplemental Table S7 for "Evolutionarily new genes in humans with disease phenotypes reveal functional enrichment patterns shaped by adaptive innovation and sexual selection"

### Sheet: Sheet1
S7. The disease gene emergence rate, which is the percentage of disease genes for each age per millions years r
Note: (1) disease genes are the ones with organ phenotypes. Total genes are list in tabale S2
(2) r was calculated by the formula in method section.
Ages	Branch	Total_genes
Euteleostomi	br0	11130
Tetrapoda	br1	2823
Amniota	br2	1014
Mammalia	br3	1014
Theria	br4	1059
Eutheria	br5	1697
Primate	br6	928
Ages	Disease_genes	Divergence time	Disease gene emergence rate r
Euteleostomi	3650	429	7.64435
Tetrapoda	672	352	6.76263
Amniota	188	319	5.81205
Mammalia	149	180	8.16349
Theria	109	160	6.43296
Eutheria	137	99	8.15462
Primate	41	66	6.6941
