## Supplemental Table S9 for "Evolutionarily new genes in humans with disease phenotypes reveal functional enrichment patterns shaped by adaptive innovation and sexual selection"

### Sheet: Sheet1
S9. The median values of OP numbers (Figure 2c), phenotype enrichment index (PEI, Figure 2e, see the formula in M&M)
(a) Median and increase rate of OP numbers
Year(x10^6)	Median of OP systems	(ΔOP_median)/Δt
66	4	0.121212
99	8	-0.0163934
160	7	0.05
180	8	0.00719424
319	9	0
352	9	0.012987
429	10
(b) PEI
PhenotypeID	Euteleostomi	Tetrapoda	Amniota	Eutheria
OP7	6.07	7.76	10.3	16.6
OP1	11	10.4	8.53	10.3
OP2	9.02	8.56	6.58	6.78
OP4	8.43	6.77	5.4	6.72
OP3	7.26	6.9	6.65	6.65
OP8	5.23	5.38	7.58	6.2
OP6	5.56	5.8	5.55	5.61
OP5	5.77	6.06	5.78	5.18
OP10	5.66	6.28	7.15	4.95
OP14	3.9	4.23	6.44	4.81
OP9	5.09	5.04	4.36	4.31
OP12	5.91	5.5	4.21	3.49
OP13	3.84	3.76	4.19	3.37
OP11	5.06	4.51	3.22	3.36
OP16	2.64	3.02	2.42	2.76
OP15	2.8	3.41	4.58	2.52
OP17	2.39	2.37	2.53	1.89
OP18	1.64	1.56	1.67	1.74
OP19	1.07	1.26	1.6	1.22
OP20	0.775	0.63	0.522	0.907
OP21	0.822	0.804	0.661	0.557
OP22	0.0797	0.0443	0.0374	0.129
Note: the highest PEI values are shown in green.
