## Supplemental Table S10 for "Evolutionarily new genes in humans with disease phenotypes reveal functional enrichment patterns shaped by adaptive innovation and sexual selection"

### Sheet: Sheet1
S10. Chromosome Distribution of Disease Genes
Chr	DiseaseGeneNo	AllGeneNo	Ratio	Chr_type	Data	Figure
19	249	1394	0.178623	auto	22HPO disease genes	3a,3b
21	48	217	0.221198	auto	23HPO disease genes	3a,3b
14	156	703	0.221906	auto	24HPO disease genes	3a,3b
11	299	1289	0.231963	auto	25HPO disease genes	3a,3b
20	126	528	0.238636	auto	26HPO disease genes	3a,3b
8	163	681	0.239354	auto	27HPO disease genes	3a,3b
1	485	2011	0.241174	auto	28HPO disease genes	3a,3b
9	182	749	0.242991	auto	29HPO disease genes	3a,3b
7	233	954	0.244235	auto	30HPO disease genes	3a,3b
6	249	1010	0.246535	auto	31HPO disease genes	3a,3b
12	251	1000	0.251	auto	32HPO disease genes	3a,3b
22	119	473	0.251586	auto	33HPO disease genes	3a,3b
17	295	1146	0.257417	auto	34HPO disease genes	3a,3b
16	215	824	0.260922	auto	35HPO disease genes	3a,3b
5	226	863	0.261877	auto	36HPO disease genes	3a,3b
4	200	741	0.269906	auto	37HPO disease genes	3a,3b
2	345	1271	0.27144	auto	38HPO disease genes	3a,3b
13	86	315	0.273016	auto	39HPO disease genes	3a,3b
10	197	715	0.275524	auto	40HPO disease genes	3a,3b
18	73	260	0.280769	auto	41HPO disease genes	3a,3b
3	294	1043	0.281879	auto	42HPO disease genes	3a,3b
15	170	579	0.29361	auto	43HPO disease genes	3a,3b
X	253	840	0.30119	X	44HPO disease genes	3a,3b
Y	19	45	0.422222	Y	45HPO disease genes	3a,3b
1	372	2011	0.184983	auto	Non-reproductive	3c
10	148	715	0.206993	auto	Non-reproductive	3c
11	225	1289	0.174554	auto	Non-reproductive	3c
12	197	1000	0.197	auto	Non-reproductive	3c
13	64	315	0.203175	auto	Non-reproductive	3c
14	115	703	0.163585	auto	Non-reproductive	3c
15	121	579	0.208981	auto	Non-reproductive	3c
16	159	824	0.192961	auto	Non-reproductive	3c
17	216	1146	0.188482	auto	Non-reproductive	3c
18	50	260	0.192308	auto	Non-reproductive	3c
19	198	1394	0.142037	auto	Non-reproductive	3c
2	267	1271	0.210071	auto	Non-reproductive	3c
20	106	528	0.200758	auto	Non-reproductive	3c
21	34	217	0.156682	auto	Non-reproductive	3c
22	83	473	0.175476	auto	Non-reproductive	3c
3	225	1043	0.215724	auto	Non-reproductive	3c
4	142	741	0.191633	auto	Non-reproductive	3c
5	175	863	0.202781	auto	Non-reproductive	3c
6	182	1010	0.180198	auto	Non-reproductive	3c
7	159	954	0.166667	auto	Non-reproductive	3c
8	117	681	0.171806	auto	Non-reproductive	3c
9	138	749	0.184246	auto	Non-reproductive	3c
X	154	840	0.183333	X	Non-reproductive	3c
Y	1	45	0.0222222	Y	Non-reproductive	3c
1	113	2011	0.0561909	auto	Reproductive	3d
10	49	715	0.0685315	auto	Reproductive	3d
11	74	1289	0.0574088	auto	Reproductive	3d
12	54	1000	0.054	auto	Reproductive	3d
13	22	315	0.0698413	auto	Reproductive	3d
14	41	703	0.0583215	auto	Reproductive	3d
15	49	579	0.0846287	auto	Reproductive	3d
16	56	824	0.0679612	auto	Reproductive	3d
17	79	1146	0.0689354	auto	Reproductive	3d
18	23	260	0.0884615	auto	Reproductive	3d
19	51	1394	0.0365854	auto	Reproductive	3d
2	78	1271	0.061369	auto	Reproductive	3d
20	20	528	0.0378788	auto	Reproductive	3d
21	14	217	0.0645161	auto	Reproductive	3d
22	36	473	0.0761099	auto	Reproductive	3d
3	69	1043	0.0661553	auto	Reproductive	3d
4	58	741	0.0782726	auto	Reproductive	3d
5	51	863	0.0590962	auto	Reproductive	3d
6	67	1010	0.0663366	auto	Reproductive	3d
7	74	954	0.0775681	auto	Reproductive	3d
8	46	681	0.0675477	auto	Reproductive	3d
9	44	749	0.058745	auto	Reproductive	3d
X	99	840	0.117857	X	Reproductive	3d
Y	18	45	0.4	Y	Reproductive	3d
1	14	2011	0.00696171	auto	Female reproductive	3e
10	5	715	0.00699301	auto	Female reproductive	3e
11	9	1289	0.00698216	auto	Female reproductive	3e
12	7	1000	0.007	auto	Female reproductive	3e
13	4	315	0.0126984	auto	Female reproductive	3e
14	5	703	0.00711238	auto	Female reproductive	3e
15	6	579	0.0103627	auto	Female reproductive	3e
16	5	824	0.00606796	auto	Female reproductive	3e
17	14	1146	0.0122164	auto	Female reproductive	3e
18	1	260	0.00384615	auto	Female reproductive	3e
19	5	1394	0.0035868	auto	Female reproductive	3e
2	8	1271	0.00629426	auto	Female reproductive	3e
21	2	217	0.00921659	auto	Female reproductive	3e
22	4	473	0.00845666	auto	Female reproductive	3e
3	12	1043	0.0115053	auto	Female reproductive	3e
4	8	741	0.0107962	auto	Female reproductive	3e
5	9	863	0.0104287	auto	Female reproductive	3e
6	12	1010	0.0118812	auto	Female reproductive	3e
7	9	954	0.00943396	auto	Female reproductive	3e
8	5	681	0.00734214	auto	Female reproductive	3e
9	3	749	0.00400534	auto	Female reproductive	3e
X	7	840	0.00833333	X	Female reproductive	3e
1	84	2011	0.0417703	auto	Male reproductive	3f
10	34	715	0.0475524	auto	Male reproductive	3f
11	56	1289	0.0434445	auto	Male reproductive	3f
12	38	1000	0.038	auto	Male reproductive	3f
13	17	315	0.0539683	auto	Male reproductive	3f
14	31	703	0.0440967	auto	Male reproductive	3f
15	32	579	0.0552677	auto	Male reproductive	3f
16	47	824	0.0570388	auto	Male reproductive	3f
17	58	1146	0.0506108	auto	Male reproductive	3f
18	18	260	0.0692308	auto	Male reproductive	3f
19	40	1394	0.0286944	auto	Male reproductive	3f
2	61	1271	0.0479937	auto	Male reproductive	3f
20	13	528	0.0246212	auto	Male reproductive	3f
21	10	217	0.0460829	auto	Male reproductive	3f
22	27	473	0.0570825	auto	Male reproductive	3f
3	46	1043	0.0441035	auto	Male reproductive	3f
4	40	741	0.0539811	auto	Male reproductive	3f
5	32	863	0.03708	auto	Male reproductive	3f
6	47	1010	0.0465347	auto	Male reproductive	3f
7	52	954	0.0545073	auto	Male reproductive	3f
8	31	681	0.0455213	auto	Male reproductive	3f
9	34	749	0.0453939	auto	Male reproductive	3f
X	80	840	0.0952381	X	Male reproductive	3f
Y	17	45	0.377778	Y	Male reproductive	3f
