## Supplemental Table S12 for "Evolutionarily new genes in humans with disease phenotypes reveal functional enrichment patterns shaped by adaptive innovation and sexual selection"

### Sheet: Sheet1
S12. Male Reproductive system related disease genes and evolutionary strata distribution
(a). Male-specific reproductive disease genes and distribution on X strata
Chromosome	GeneStart	GeneEnd	EnsemblID	X strata	Method
X	7147237	7804358	ENSG00000101846	S8	Pandey(2013) Segmentation and Clustering method
X	10156975	10237660	ENSG00000073464	S7	Pandey(2013) Segmentation and Clustering method
X	10445556	10833654	ENSG00000101871	S7	Pandey(2013) Segmentation and Clustering method
X	11111301	11123078	ENSG00000004961	S7	Pandey(2013) Segmentation and Clustering method
X	13734746	13770855	ENSG00000046651	S7	Pandey(2013) Segmentation and Clustering method
X	14690388	14873064	ENSG00000181544	S7	Pandey(2013) Segmentation and Clustering method
X	15319457	15335554	ENSG00000165195	S7	Pandey(2013) Segmentation and Clustering method
X	15825806	15854931	ENSG00000182287	S7	Pandey(2013) Segmentation and Clustering method
X	18989309	19122637	ENSG00000173698	S7	Pandey(2013) Segmentation and Clustering method
X	21839617	21885423	ENSG00000012174	S7	Pandey(2013) Segmentation and Clustering method
X	21940709	21994837	ENSG00000102172	S7	Pandey(2013) Segmentation and Clustering method
X	23983720	24027186	ENSG00000174010	S7	Pandey(2013) Segmentation and Clustering method
X	24054956	24078810	ENSG00000130741	S7	Pandey(2013) Segmentation and Clustering method
X	24693918	24996986	ENSG00000101868	S7	Pandey(2013) Segmentation and Clustering method
X	25003694	25015965	ENSG00000004848	S7	Pandey(2013) Segmentation and Clustering method
X	28587446	29956718	ENSG00000169306	S7	Pandey(2013) Segmentation and Clustering method
X	30653423	30731462	ENSG00000198814	S6	Pandey(2013) Segmentation and Clustering method
X	35919734	36385317	ENSG00000165164	S6	Pandey(2013) Segmentation and Clustering method
X	38269171	38327535	ENSG00000156313	S6	Pandey(2013) Segmentation and Clustering method
X	41333348	41364472	ENSG00000215301	S6	Pandey(2013) Segmentation and Clustering method
X	43948776	43973390	ENSG00000124479	S6	Pandey(2013) Segmentation and Clustering method
X	44873188	45112779	ENSG00000147050	S6	Pandey(2013) Segmentation and Clustering method
X	46837043	46882358	ENSG00000102218	S6	Pandey(2013) Segmentation and Clustering method
X	47142071	47145466	ENSG00000147123	S6	Pandey(2013) Segmentation and Clustering method
X	47145221	47186813	ENSG00000182872	S6	Pandey(2013) Segmentation and Clustering method
X	47190861	47215128	ENSG00000130985	S6	Pandey(2013) Segmentation and Clustering method
X	48255392	48267444	ENSG00000126752	S6	Pandey(2013) Segmentation and Clustering method
X	48508962	48520806	ENSG00000102312	S6	Pandey(2013) Segmentation and Clustering method
X	48521808	48528716	ENSG00000147155	S6	Pandey(2013) Segmentation and Clustering method
X	48786540	48794311	ENSG00000102145	S6	Pandey(2013) Segmentation and Clustering method
X	48890197	48903105	ENSG00000102103	S6	Pandey(2013) Segmentation and Clustering method
X	48922028	48957631	ENSG00000068308	S6	Pandey(2013) Segmentation and Clustering method
X	49235470	49250520	ENSG00000101997	S6	Pandey(2013) Segmentation and Clustering method
X	53176283	53225223	ENSG00000126012	S6	Pandey(2013) Segmentation and Clustering method
X	53532096	53686719	ENSG00000086758	S6	Pandey(2013) Segmentation and Clustering method
X	53936676	54045249	ENSG00000172943	S6	Pandey(2013) Segmentation and Clustering method
X	54440404	54448032	ENSG00000158526	S6	Pandey(2013) Segmentation and Clustering method
X	54445454	54496234	ENSG00000102302	S6	Pandey(2013) Segmentation and Clustering method
X	65438549	65534782	ENSG00000001497	S5	Pandey(2013) Segmentation and Clustering method
X	67949349	68433380	ENSG00000079482	S5	Pandey(2013) Segmentation and Clustering method
X	68829021	68842160	ENSG00000090776	S5	Pandey(2013) Segmentation and Clustering method
X	70133447	70166324	ENSG00000089289	S5	Pandey(2013) Segmentation and Clustering method
X	70528940	70908711	ENSG00000120498	S5	Pandey(2013) Segmentation and Clustering method
X	71118543	71144103	ENSG00000184634	S5	Pandey(2013) Segmentation and Clustering method
X	71254814	71301168	ENSG00000147140	S5	Pandey(2013) Segmentation and Clustering method
X	71533104	71575892	ENSG00000147162	S5	Pandey(2013) Segmentation and Clustering method
X	71578437	71613583	ENSG00000147174	S5	Pandey(2013) Segmentation and Clustering method
X	74421493	74533916	ENSG00000147100	S5	Pandey(2013) Segmentation and Clustering method
X	74582976	74614624	ENSG00000131263	S5	Pandey(2013) Segmentation and Clustering method
X	77899468	77907376	ENSG00000131174	S4	Pandey(2013) Segmentation and Clustering method
X	80014753	80031774	ENSG00000122145	S4	Pandey(2013) Segmentation and Clustering method
X	80669503	80809877	ENSG00000165288	S4	Pandey(2013) Segmentation and Clustering method
X	106900164	106929580	ENSG00000165376	S3	Pandey(2013) Segmentation and Clustering method
X	107206611	107244247	ENSG00000080572	S3	Pandey(2013) Segmentation and Clustering method
X	107628428	107651025	ENSG00000147224	S3	Pandey(2013) Segmentation and Clustering method
X	119474802	119584423	ENSG00000077721	S3	Pandey(2013) Segmentation and Clustering method
X	119834026	119852998	ENSG00000125351	S3	Pandey(2013) Segmentation and Clustering method
X	119870475	119871733	ENSG00000125352	S3	Pandey(2013) Segmentation and Clustering method
X	119920672	119943751	ENSG00000101882	S3	Pandey(2013) Segmentation and Clustering method
X	120524987	120603930	ENSG00000158290	S3	Pandey(2013) Segmentation and Clustering method
X	123184278	123490915	ENSG00000125675	S3	Pandey(2013) Segmentation and Clustering method
X	123600569	123733052	ENSG00000125676	S3	Pandey(2013) Segmentation and Clustering method
X	129540259	129592556	ENSG00000122126	S3	Pandey(2013) Segmentation and Clustering method
X	129803288	129843886	ENSG00000188706	S3	Pandey(2013) Segmentation and Clustering method
X	133023168	133097109	ENSG00000134588	S2	Pandey(2013) Segmentation and Clustering method
X	133300103	133415489	ENSG00000076716	S2	Pandey(2013) Segmentation and Clustering method
X	133535745	133985594	ENSG00000147257	S2	Pandey(2013) Segmentation and Clustering method
X	134373290	134428775	ENSG00000156531	S2	Pandey(2013) Segmentation and Clustering method
X	134460165	134500668	ENSG00000165704	S2	Pandey(2013) Segmentation and Clustering method
X	135156540	135171398	ENSG00000169551	S2	Pandey(2013) Segmentation and Clustering method
X	136869187	136880725	ENSG00000147274	S2	Pandey(2013) Segmentation and Clustering method
X	150361572	150514130	ENSG00000013619	S1	Pandey(2013) Segmentation and Clustering method
X	150568417	150673130	ENSG00000171100	S1	Pandey(2013) Segmentation and Clustering method
X	153929225	153935037	ENSG00000102030	S1	Pandey(2013) Segmentation and Clustering method
X	154021573	154097717	ENSG00000169057	S1	Pandey(2013) Segmentation and Clustering method
X	154348531	154374634	ENSG00000196924	S1	Pandey(2013) Segmentation and Clustering method
X	154399883	154409168	ENSG00000147403	S1	Pandey(2013) Segmentation and Clustering method
X	154762756	154777689	ENSG00000130826	S1	Pandey(2013) Segmentation and Clustering method
X	155071499	155123072	ENSG00000185515	S1	Pandey(2013) Segmentation and Clustering method
X	155276211	155334614	ENSG00000155962	S1	Pandey(2013) Segmentation and Clustering method
X	7147237	7804358	ENSG00000101846	s4	Aoife(2008) Substitutions method
X	13734746	13770855	ENSG00000046651	s3	Aoife(2008) Substitutions method
X	14690388	14873064	ENSG00000181544	s3	Aoife(2008) Substitutions method
X	15319457	15335554	ENSG00000165195	s3	Aoife(2008) Substitutions method
X	15825806	15854931	ENSG00000182287	s3	Aoife(2008) Substitutions method
X	18989309	19122637	ENSG00000173698	s3	Aoife(2008) Substitutions method
X	21839617	21885423	ENSG00000012174	s3	Aoife(2008) Substitutions method
X	21940709	21994837	ENSG00000102172	s3	Aoife(2008) Substitutions method
X	23983720	24027186	ENSG00000174010	s3	Aoife(2008) Substitutions method
X	24054956	24078810	ENSG00000130741	s3	Aoife(2008) Substitutions method
X	24693918	24996986	ENSG00000101868	s3	Aoife(2008) Substitutions method
X	25003694	25015965	ENSG00000004848	s3	Aoife(2008) Substitutions method
X	28587446	29956718	ENSG00000169306	s3	Aoife(2008) Substitutions method
X	30653423	30731462	ENSG00000198814	s3	Aoife(2008) Substitutions method
X	35919734	36385317	ENSG00000165164	s3	Aoife(2008) Substitutions method
X	38269171	38327535	ENSG00000156313	s3	Aoife(2008) Substitutions method
X	41333348	41364472	ENSG00000215301	s3	Aoife(2008) Substitutions method
X	43948776	43973390	ENSG00000124479	s3	Aoife(2008) Substitutions method
X	46837043	46882358	ENSG00000102218	s2	Aoife(2008) Substitutions method
X	47142071	47145466	ENSG00000147123	s2	Aoife(2008) Substitutions method
X	47145221	47186813	ENSG00000182872	s2	Aoife(2008) Substitutions method
X	47190861	47215128	ENSG00000130985	s2	Aoife(2008) Substitutions method
X	48255392	48267444	ENSG00000126752	s2	Aoife(2008) Substitutions method
X	48508962	48520806	ENSG00000102312	s2	Aoife(2008) Substitutions method
X	48521808	48528716	ENSG00000147155	s2	Aoife(2008) Substitutions method
X	48786540	48794311	ENSG00000102145	s2	Aoife(2008) Substitutions method
X	48890197	48903105	ENSG00000102103	s2	Aoife(2008) Substitutions method
X	48922028	48957631	ENSG00000068308	s2	Aoife(2008) Substitutions method
X	49235470	49250520	ENSG00000101997	s2	Aoife(2008) Substitutions method
X	53176283	53225223	ENSG00000126012	s2	Aoife(2008) Substitutions method
X	53532096	53686719	ENSG00000086758	s2	Aoife(2008) Substitutions method
X	53936676	54045249	ENSG00000172943	s2	Aoife(2008) Substitutions method
X	54440404	54448032	ENSG00000158526	s2	Aoife(2008) Substitutions method
X	54445454	54496234	ENSG00000102302	s2	Aoife(2008) Substitutions method
X	65438549	65534782	ENSG00000001497	s1	Aoife(2008) Substitutions method
X	67949349	68433380	ENSG00000079482	s1	Aoife(2008) Substitutions method
X	68829021	68842160	ENSG00000090776	s1	Aoife(2008) Substitutions method
X	70133447	70166324	ENSG00000089289	s1	Aoife(2008) Substitutions method
X	70528940	70908711	ENSG00000120498	s1	Aoife(2008) Substitutions method
X	71118543	71144103	ENSG00000184634	s1	Aoife(2008) Substitutions method
X	71254814	71301168	ENSG00000147140	s1	Aoife(2008) Substitutions method
X	71533104	71575892	ENSG00000147162	s1	Aoife(2008) Substitutions method
X	71578437	71613583	ENSG00000147174	s1	Aoife(2008) Substitutions method
X	74421493	74533916	ENSG00000147100	s1	Aoife(2008) Substitutions method
X	74582976	74614624	ENSG00000131263	s1	Aoife(2008) Substitutions method
X	77899468	77907376	ENSG00000131174	s1	Aoife(2008) Substitutions method
X	80014753	80031774	ENSG00000122145	s1	Aoife(2008) Substitutions method
X	80669503	80809877	ENSG00000165288	s1	Aoife(2008) Substitutions method
X	106900164	106929580	ENSG00000165376	s1	Aoife(2008) Substitutions method
X	107206611	107244247	ENSG00000080572	s1	Aoife(2008) Substitutions method
X	107628428	107651025	ENSG00000147224	s1	Aoife(2008) Substitutions method
X	119474802	119584423	ENSG00000077721	s1	Aoife(2008) Substitutions method
X	119834026	119852998	ENSG00000125351	s1	Aoife(2008) Substitutions method
X	119870475	119871733	ENSG00000125352	s1	Aoife(2008) Substitutions method
X	119920672	119943751	ENSG00000101882	s1	Aoife(2008) Substitutions method
X	120524987	120603930	ENSG00000158290	s1	Aoife(2008) Substitutions method
X	123184278	123490915	ENSG00000125675	s1	Aoife(2008) Substitutions method
X	123600569	123733052	ENSG00000125676	s1	Aoife(2008) Substitutions method
X	129540259	129592556	ENSG00000122126	s1	Aoife(2008) Substitutions method
X	129803288	129843886	ENSG00000188706	s1	Aoife(2008) Substitutions method
X	133023168	133097109	ENSG00000134588	s1	Aoife(2008) Substitutions method
X	133300103	133415489	ENSG00000076716	s1	Aoife(2008) Substitutions method
X	133535745	133985594	ENSG00000147257	s1	Aoife(2008) Substitutions method
X	134373290	134428775	ENSG00000156531	s1	Aoife(2008) Substitutions method
X	134460165	134500668	ENSG00000165704	s1	Aoife(2008) Substitutions method
X	135156540	135171398	ENSG00000169551	s1	Aoife(2008) Substitutions method
X	136869187	136880725	ENSG00000147274	s1	Aoife(2008) Substitutions method
X	150361572	150514130	ENSG00000013619	s1	Aoife(2008) Substitutions method
X	150568417	150673130	ENSG00000171100	s1	Aoife(2008) Substitutions method
X	153929225	153935037	ENSG00000102030	s1	Aoife(2008) Substitutions method
X	154021573	154097717	ENSG00000169057	s1	Aoife(2008) Substitutions method
X	154348531	154374634	ENSG00000196924	s1	Aoife(2008) Substitutions method
X	154399883	154409168	ENSG00000147403	s1	Aoife(2008) Substitutions method
X	154762756	154777689	ENSG00000130826	s1	Aoife(2008) Substitutions method
X	155071499	155123072	ENSG00000185515	s1	Aoife(2008) Substitutions method
X	155276211	155334614	ENSG00000155962	s1	Aoife(2008) Substitutions method
